# Viral infection and virophage co-infection induce distinct remodeling of host lipidome

**DOI:** 10.64898/2026.09.28.754671

**Authors:** Guy Schleyer, Max Emil Schön, Christian Hertweck, Matthias G. Fischer

## Abstract

Virophages are small double-stranded DNA viruses that co-infect eukaryotic cells along with giant viruses. They are widespread in aquatic ecosystems and can influence microbial population dynamics by acting as an adaptive antiviral defense system, limiting production of giant virus progeny. Giant viruses extensively reprogram host metabolism to support their replication, yet little is known about how this process is altered by virophages. Characterizing these alterations may reveal the metabolic mechanisms underlying virophage-mediated changes in infection outcomes. Here, we used one of the few established host–giant virus–virophage experimental systems, consisting of the marine heterotrophic flagellate *Cafeteria burkhardae*, its giant virus CroV, and the virophage mavirus, to investigate lipid remodeling during viral infection and virophage co-infection. We found that infection by the giant virus strongly induced triacylglycerols containing furan fatty acids (FuFAs), a class of potent antioxidants that may protect infected cells and newly formed virions from oxidative damage. These lipids were also detected in purified giant virus particles, linking their accumulation to virus production. Co-infection with the virophage reduced the FuFA response and was instead characterized by pronounced accumulation of the betaine lipid diacylglyceryltrimethylhomoserine (DGTS). Most of the induced DGTS species were also present in the giant virus particles, suggesting that their accumulation during co-infection may be associated with altered giant virus production and lipid utilization. Together, these findings show that virophage co-infection reshapes giant virus-induced remodeling of the host lipidome, revealing a potential metabolic basis for their effects on virus production and infection outcomes.
