## Supplementary material for "Viral infection and virophage co-infection induce distinct remodeling of host lipidome": Tables S1-S5

### Sheet: TableS1
Table S1: Differential lipid species during infection and co-infection of C. burkhardae
Heatmap #	Feature	Cluster	m/z	RT (min)	Adduct	Chemical formula	Identification	Detected in CroV
1	N2080_857.5339mz_12.54min	1	857.534	12.54			Unknown
2	P3204_915.4475mz_12.20min	1	915.447	12.2			Unknown
3	P3639_818.4706mz_12.41min	1	818.471	12.41			Unknown
4	N2585_929.4874mz_12.99min	1	929.487	12.99			Unknown	x
5	P978_546.4884mz_9.98min	1	546.488	9.98	[M+H]+	C35H63NO3	Cer 35:4;O2 (d20:4/15:0)
6	P5215_708.4571mz_13.13min	1	708.457	13.13	[M+2Na]+	C35H70NO8P	PE 30:0 (14:0/16:0)
7	P960_608.4556mz_9.89min	1	608.456	9.89	[M+H]+	C32H65NO7S	Sulfonolipid (Rif-1)	x
8	N4893_825.8068mz_18.29min	1	825.807	18.29			Unknown
9	P3374_677.5074mz_12.33min	1	677.507	12.33	[M+Na]+	C37H70N2O7	Glycylserine lipid (15:0/βOH-17:0) (Serine-glycine lipid, flavolipin)
10	N808_602.4461mz_11.13min	1	602.446	11.13	[M-H]-	C33H65NO6S	Sulfonolipid (Rif-derived, ZU-602)
11	P4974_794.6144mz_13.01min	1	794.614	13.01			Unknown
12	N1334_651.4956mz_11.91min	1	651.496	11.91	[M-H]-	C37H68N2O7	Glycylserine lipid (15:1/βOH-17:0) (Serine-glycine lipid, flavolipin)	x
13	N1042_637.4801mz_11.49min	1	637.48	11.49	[M-H]-	C36H66N2O7	Glycylserine lipid (15:1/βOH-16:0) (Serine-glycine lipid, flavolipin)	x
14	P6610_921.4945mz_13.76min	1	921.495	13.76			Unknown
15	P6573_772.5830mz_13.75min	1	772.583	13.75	[M+H]+	C43H82NO8P	PC 35:2
16	P443_500.3947mz_5.50min	1	500.395	5.5	[M+H]+	C28H53NO6	LysoDGTS 18:1	x
17	P3791_907.5303mz_12.47min	1	907.53	12.47	[M+Na]+	C47H81O13P	PI 38:53	x
18	P6595_872.6608mz_13.76min	1	872.661	13.76	[M+H]+	C52H89NO9	FuFA-DGTS (11D5/11D3)	x
19	N2074_763.5123mz_12.54min	1	763.512	12.54			Unknown
20	P7959_816.5504mz_14.52min	2	816.55	14.52			Unknown	x
21	N4165_855.5483mz_14.52min	2	855.548	14.52			Unknown	x
22	N4152_830.5284mz_14.52min	2	830.528	14.52			Unknown	x
23	P9609_1010.7828mz_16.41min	2	1010.78	16.41	[M+NH4]+	C65H100O7	FuFA-TAG (11D5/20:4/20:4)	x
24	P4958_683.4648mz_13.01min	2	683.465	13.01	[M+NH4]+	C43H64O5	DAG 40:10 (20:5/20:5)
25	P7941_879.5459mz_14.52min	2	879.546	14.52			Unknown
26	P10565_1015.7994mz_16.88min	2	1015.8	16.88	[M+H]+	C65H106O8	FuFA-TAG (11D5/9D5/20:4) (1) FuFA-TAG (F13D3/11D3/20:4) (2)
27	P10605_1066.8452mz_16.92min	2	1066.85	16.92	[M+NH4]+	C69H108O7	FuFA-TAG (11D5/22:5/22:5)
28	P10424_1035.8022mz_16.80min	2	1035.8	16.8	[M+H]+	C68H106O7	FuFA-TAG (11D5/21:5/22:5)
29	N2740_833.5451mz_13.12min	2	833.545	13.12	[M-H]-	C44H82O12S	SQDG 35:1 (17:0/18:1)	x
30	N4153_934.5775mz_14.52min	2	934.577	14.52			Unknown	x
31	P5181_852.5859mz_13.11min	2	852.586	13.11	[M+NH4]+	C44H82O12S	SQDG 35:1 (17:0/18:1)
32	P7942_901.5267mz_14.52min	2	901.527	14.52			Unknown	x
33	P7965_832.5238mz_14.52min	2	832.524	14.52			Unknown	x
34	P7950_872.4737mz_14.53min	2	872.474	14.53			Unknown
35	P10165_1021.7876mz_16.67min	2	1021.79	16.67	[M+H]+	C67H104O7	FuFA-TAG (11D5/20:5/22:5)	x
36	P11085_719.6343mz_17.51min	2	719.634	17.51	[M+H]+	C49H82O3
37	P10578_1041.8122mz_16.90min	2	1041.81	16.9	[M+H]+	C67H108O8	FuFA-TAG (11D5/9D5/22:5) (1) FuFA-TAG (11D5/11D5/20:5) (2)	x
38	P10937_975.8017mz_17.20min	2	975.802	17.2	[M+H]+	C63H106O7	FuFA-TAG (11D5/18:1/20:4)	x
39	P10869_987.8029mz_17.10min	2	987.803	17.1	[M+H]+	C64H106O7	FuFA-TAG (11D5/17:1/22:5) (1) FuFA-TAG (11D5/18:1/21:5) (2)	x
40	P10811_961.7890mz_17.06min	2	961.789	17.06	[M+H]+	C62H104O7	FuFA-TAG (11D5/17:0/20:5) (1) FuFA-TAG (11D5/17:1/20:4) (2)	x
41	P10084_995.7719mz_16.64min	2	995.772	16.64	[M+H]+	C65H102O7	FuFA-TAG (11D5/20:4/20:5)	x
42	N4158_833.5663mz_14.52min	2	833.566	14.52	[M+HNO3]-?	C43H82NO8P	PMME 37:2 (18:1/19:1)	x
43	N4151_940.5257mz_14.52min	2	940.526	14.52			Unknown	x
44	N4209_904.6878mz_14.69min	2	904.688	14.69	[M+CH3COO]-	C51H91NO8	DGCC 41:4 (19:1/22:3)	x
45	P10100_1030.8098mz_16.66min	2	1030.81	16.66	[M+NH4]+	C65H104O8	FuFA-TAG (11D5/9D5/20:5)
46	N1749_802.4994mz_12.27min	2	802.499	12.27	[M-H]-	C45H74NO9P	PE 40:8;O (20:3;O/20:5)
47	P6673_860.5826mz_13.79min	2	860.583	13.79			Unknown	x
48	P6540_711.4968mz_13.72min	2	711.497	13.72			Unknown
49	P4126_816.5986mz_12.64min	2	816.599	12.64			Unknown
50	P6893_884.7108mz_13.90min	3	884.711	13.9	[M+NH3+ACN]+	C51H87NO7	DGTS 41:6 (17:1/24:5)	x
51	P5406_722.5927mz_13.20min	3	722.593	13.2	[M+H]+	C43H79NO7	DGTS 33:2 (16:1/17:1)	x
52	P6785_888.6683mz_13.86min	3	888.668	13.86	[M+H]+	C56H89NO7	DGTS 56:10 (20:5/26:5)	x
53	N2059_748.4896mz_12.52min	3	748.4896 750.5070	12.52	[M-H]-	C42H72NO8P	PE 37:6 (17:1/20:5)	x
54	N3315_747.5412mz_13.56min	3	747.541	13.56		C42H72O7	Unknown
55	P4610_692.5450mz_12.87min	3	692.545	12.87	[M+Na]+	C39H75NO7	DGTS 29:0 (14:0/15:0)	x
56	P6551_698.6845mz_13.73min	3	698.684	13.73			Unknown
57	N1320_840.4800mz_11.86min	3	840.48	11.86	[M+C4H3O2]-	C43H70NO8P	PE 38:8 (18:3/20:5)	x
58	P6667_724.6086mz_13.82min	3	724.609	13.82	[M+H]+	C43H81NO7	DGTS 33:1 (15:0/18:1) (1) DGTS 33:1 (16:0/17:1) (2)	x
59	P3035_698.5575mz_12.12min	3	698.558	12.12	[M+H]+	C40H75NO8	DGTS 30:1;O (14:0/16:1;O)	x
60	P3487_583.4724mz_12.35min	3	583.472	12.35	[M+H]+	C38H63O4	DAG O-35:7 (15:0/P-20:6)	x
61	N1833_722.4753mz_12.35min	3	722.475	12.35	[M-H]-	C40H70NO8P	PE 35:5 (15:0/20:5)	x
62	N859_1465.9712mz_11.26min	3	1465.97	11.26	[2M-H]-	C43H68NO8P	PE 38:9 (18:4/20:5)	x
63	P5337_860.6378mz_13.17min	3	860.638	13.17	[M+H]+	C54H85NO7	DGTS 54:10 (20:5/24:5)	x
64	P4926_678.5076mz_12.99min	3	678.508	12.99	[M+H]+	C43H64O5	PMME 30:0 (15:0/15:0)	x
65	N1862_714.5508mz_12.39min	3	714.551	12.39	[M+2H4O2]-	C38H73NO7	DGTS 28:0 (14:0/14:0)	x
66	P3481_988.6170mz_12.35min	3	988.617	12.35	[M+NH4]+	C55H86O12S	SQDG 46:10	x
67	N1367_698.5211mz_11.96min	3	698.521	11.96	[M-H]-	C39H73NO9	HexCer 33:2;O3 (d17:1/h16:1)
68	N2178_674.4765mz_12.61min	3	674.476	12.61	[M-H]-	C36H70NO8P	PMME 30:2 (15:0/15:1)
69	P2290_812.6143mz_11.68min	3	812.614	11.68	[M+NH3+ACN]+	C46H75NO7	DGTS 36:7 (16:2/20:5) (1) DGTS 36:7 (18:3/18:4) (2)	x
70	P4250_442.4619mz_12.69min	3	442.462	12.69			Unknown
71	P10185_906.7538mz_16.69min	3	906.754	16.69	[M+NH4]+	C58H96O6	TAG 55:8 (17:1/18:2/20:5) (1) TAG 55:8 (17:1/18:3/20:4) (2) TAG 55:8 (17:2/18:1/20:5) (3) TAG 55:8 (17:2/18:2/20:4) (4)	x
72	P2180_781.5017mz_11.58min	3	781.502	11.58	[M+H]+	C43H83O10P	PG 37:6 (17:1/20:5) (1) PG 37:6 (16:1/21:5) (2)
73	P6853_1460.2131mz_13.89min	3	1460.21	13.89	[2M+H]+	C43H81NO7	DGTS 33:1 (16:0/17:1)	x
74	P474_461.3991mz_6.07min	3	461.399	6.07		C30H54O4	Unknown	x
75	P9472_969.7662mz_16.30min	3	969.766	16.3			Unknown	x
76	P2622_642.5309mz_11.90min	3	642.531	11.9	[M+H]+	C37H71NO7	DGTS 27:0 (12:0/15:0)	x
77	P93_278.2480mz_3.03min	3	278.248	3.03		C18H33NO2	Unknown
78	P1613_708.5403mz_11.13min	3	708.54	11.13	[M+H]+	C41H73NO8	DGTS 31:3;O (14:2;O/17:1)
79	P6978_1486.2246mz_13.94min	3	1486.22	13.94	[2M+H]+	C45H83NO7	DGTS 35:2 (17:1/18:1)	x
80	P1272_600.4853mz_10.25min	3	600.485	10.25	[M+H]+	C34H65NO7	DGTS 24:0 (12:0/12:0)
81	N1022_696.5055mz_11.40min	3	696.505	11.4	[M-H]-	C39H71NO9	HexCer 33:3;O3 (d17:2/h16:1) (1) HexCer 33:3;O3 (d18:2/h15:1) (2)	x
82	P5884_1444.1783mz_13.42min	3	1444.18	13.42	[2M+H]+	C42H79NO7 C44H79NO7	DGTS 32:1 (15:0/17:1) DGTS 34:3 (16:1/18:2)	x
83	P6227_1458.1952mz_13.55min	3	1458.2	13.55	[2M+H]+	C44H81NO7 C45H81NO7	DGTS 34:2 (17:1/17:1) DGTS 35:3 (17:1/18:2)	x
84	P5227_1454.1640mz_13.12min	3	1454.16	13.12	[2M+H]+	C41H77NO7 C46H79NO7	DGTS 31:1 (15:0/16:1) DGTS 36:5 (16:0/20:5)	x
85	N2180_629.4745mz_12.61min	3	629.475	12.61	[M+HNO3]-	C34H65NO5	Glycine lipid (15:0/βOH-17:0) (NAGly)
86	P2167_798.5905mz_11.56min	3	798.591	11.56			Unknown
87	P5487_1430.1652mz_13.23min	3	1430.17	13.23	[2M+H]+	C45H81NO7	DGTS 35:4 (15:0/20:4) DGTS 30:0 (15:0/15:0)	x
88	P6972_1474.2267mz_13.94min	3	1474.23	13.94	[2M+H]+	C45H83NO7	DGTS 35:2 (17:1/18:1)	x
89	P6051_1432.1792mz_13.50min	3	1432.18	13.5	[2M+H]+	C42H79NO7	DGTS 32:1 (16:0/16:1)	x
90	P5218_1392.1488mz_13.12min	3	1392.15	13.12	[2M+H]+	C41H77NO7	DGTS 31:1 (15:0/16:1)	x
91	P10006_880.7395mz_16.59min	3	880.74	16.59	[M+NH4]+	C56H94O6	TAG 53:7 (16:1/17:1/20:5) (1) TAG 53:7 (15:0/18:2/20:5) (2)	x
92	P2311_842.5440mz_11.69min	3	842.544	11.69	[M+NH3+ACN]+	C45H70NO8P	PE 40:10 (20:5/20:5)20)
93	P1485_626.4992mz_10.86min	3	626.499	10.86	[M+H]+	C35H63NO3	DGTS 26:1 (12:1/14:0) (1) DGTS 26:1 (12:0/14:1) (2)
94	P6813_1448.2098mz_13.88min	3	1448.21	13.88	[2M+H]+	C43H81NO7	DGTS 33:1 (15:0/18:1)	x
95	P4873_820.6076mz_12.97min	3	820.608	12.97	[M+H]+	C51H81NO7	DGTS 51:9 (20:5/21:4) (1) DGTS 51:9 (20:4/21:5) (2)	x
96	P3526_645.4883mz_12.36min	3	645.488	12.36	[M+H]+	C43H64O4	DAG O-40:11 (20:4/P-20:6) (1)	x
97	N2613_719.4875mz_13.01min	3	719.487	13.01			Unknown
98	P9169_938.7236mz_16.03min	3	938.724	16.03	[M+NH4]+	C61H92O6	TAG 58:13 (18:3/20:5/20:5) (1) TAG 58:13 (18:3/20:4/20:6) (2) TAG 58:13 (18:4/20:4/20:5) (3)
99	N626_1437.9965mz_10.12min	3	1438	10.12			Unknown
100	P10409_932.7688mz_16.78min	3	932.769	16.78	[M+NH4]+	C60H98O6	TAG 57:9 (17:0/20:4/20:5) (1) TAG 57:9 (17:1/20:3/20:5) (2) TAG 57:9 (17:1/20:4/20:4) (3) TAG 57:9 (15:0/20:4/22:5) (4) TAG 57:9 (15:0/20:5/22:4) (5)	x
101	P9925_892.7402mz_16.55min	3	892.74	16.55	[M+NH4]+	C57H94O6	TAG 54:8 (16:1/18:2/20:5) (1) TAG 54:8 (16:0/18:3/20:5) (2) TAG 54:8 (16:2/18:1/20:5) (3) TAG 54:8 (16:1/18:3/20:4) (4) TAG 54:8 (16:2/18:2/20:4) (5)	x

### Sheet: TableS2
Table S2: Characterized genes and enzymes in the biosynthetic pathways of FuFA, DGTS, PE, PMME and sulfonolipids
Lipid group	Gene	Pfam	UniRef	UniProt	RefSeq	Function	Reference
FuFA	ufaM	PF02353	UniRef50_A0A1V0RIH1	Q3J4I7	WP_011337264.1	SAM-dependent methylase	Lemke 2020	Anthony 2005
FuFA	ufaD	PF01593	UniRef50_Q5LTD2	Q3IYV7	WP_011338710.1	Fatty acid desaturase	Lemke 2020	Anthony 2005
FuFA	ufaO	PF07103	UniRef50_A0A1W2C0P8	Q3IYV8	WP_011338709.1	Cyclization	Lemke 2020	Anthony 2005
FuFA	fufM	PF06966			WP_042441385.1	Methylase	Lemke 2020	Anthony 2005
DGTS	btaA	PF11899	UniRef50_A0A165VFW6	Q93TQ1	AF329857.1	S-adenosylmethionine : diacylglycerol 3-amino-3-carboxypropyl transferase	Klug 2001
DGTS	btaB	PF13649	UniRef50_A0A238JF33	Q93TQ0		S-adenosylmethionine : diacylglycerol 3-amino-3-carboxypropyl transferase	Klug 2001
DGTS	btaA				LC648247.1	Ubiquinone/menaquinone biosynthesis C-methylase	Osishi 2022
DGTS	btaA1		UniRef50_A0A699Z892	Q6DN05	AY656806.1	S-adenosylmethionine-dependent methyltransferases	Riekhof 2005
DGTS	btaA1	PF11899	UniRef50_A0A9P7X1M9	J9VQ04	XM_012194360.1	S-adenosylmethionine : diacylglycerol 3-amino-3-carboxypropyl transferase	Lev 2019
DGTS	pho4	PF00010	UniRef50_Q5KMT8	J9VKB4	XM_012191731.1	BHLH domain-containing protein	Lev 2019
PE, PMME	EPT1	PF01066	UniRef50_P22140	P22140		Ethanolamine phosphotransferase
PE, PMME	CEPT1	PF01066	UniRef50_Q9Y6K0	Q9Y6K0		choline/ethanolamine phosphotransferase
PE, PMME	CHO2	PF04191	UniRef50_P05374	A6ZUG8		Phosphatidylethanolamine N-methyltransferase
PE, PMME	OPI3	PF04191	UniRef50_P05375	P05375		Phosphatidylethanolamine N-methyltransferase
Sulfonolipids	sulA	PF00155	UniRef90_D4IKV7	I3YKQ4		cysteate acyl-acyl carrier protein (ACP) transferase	Radka 2022
Sulfonolipids	capA	PF00291	UniRef50_A0A2D9B818	C7M8J5	WP_015782867.1	Cysteate synthease	Liu 2022
Sulfonolipids	capB	PF00155	UniRef90_A0A7Z8YEE0	C7M8J6	WP_015782868.1	cysteate-C-fatty acyltransferase	Liu 2022
Sulfonolipids	capC	PF00106	UniRef50_A0A383U0M1	A0A3R5XUE6		NAD(P)H-dependent dehydrocapnine reductase	Liu 2022

### Sheet: TableS3
Table S3: C. burkhardae genes putatively involved in the biosynthesis of FuFA, DGTS, PE/PMME, sulfonolipids and other lipid components.
Gene Locus	Accession	Annotation (NCBI)	Lipid class	Pfam/UniRef
FNF28_00062	KAA0172379.1	Fatty aldehyde dehydrogenase (best SwissProt match)~Aldehyde dehydrogenase (best EggNOG match)
FNF28_00073	KAA0172390.1	Methyltransferase-like 26 (best SwissProt match)~Chromosome 16 open reading frame 13 (C16ORF13) (best EggNOG match)	DGTS	PF13649
FNF28_00107	KAA0172424.1	Lipid phosphate phosphatase epsilon 1 (AtLPPE1) (best SwissProt match)
FNF28_00190	KAA0172187.1	Long chain base biosynthesis protein 2d (best SwissProt match)~Serine palmitoyl-transferase (best EggNOG match)	Sulfonolipids	PF00155,UniRef90_A0A7Z8YEE0,UniRef90_D4IKV7
FNF28_00199	KAA0172196.1	Protein-S-isoprenylcysteine O-methyltransferase (FCMT) (best SwissProt match)~carboxyl methyltransferase (ICMT) (best EggNOG match)	PE, PMME	PF04191
FNF28_00202	KAA0172199.1	V-type proton ATPase 16 kDa proteolipid subunit (V-ATPase 16 kDa proteolipid subunit) (best SwissProt match)~16 kDa proteolipid subunit (CBG10000) (best EggNOG match)
FNF28_00210	KAA0172207.1	L-threonine dehydratase catabolic TdcB (best SwissProt match)~dehydratase (best EggNOG match)	Sulfonolipids	PF00291,UniRef50_A0A2D9B818
FNF28_00254	KAA0172251.1	Lysophospholipid acyltransferase LPEAT2 (AtLPEAT2) (best SwissProt match)
FNF28_00294	KAA0171977.1	Probable phospholipid-transporting ATPase IH (best SwissProt match)~phospholipidtransporting ATPase (ATP8A1) (best EggNOG match)
FNF28_00354	KAA0172037.1	Tryptophan synthase beta chain (best SwissProt match)~tryptophan synthase (best EggNOG match)	Sulfonolipids	PF00291
FNF28_00378	KAA0172061.1	Aklaviketone reductase DauE (best SwissProt match)~Hydroxysteroid 17-beta dehydrogenase 14 (best EggNOG match)	Sulfonolipids	PF00106,UniRef50_A0A383U0M1
FNF28_00388	KAA0172071.1	NA	Sulfonolipids	PF00106,UniRef50_A0A383U0M1
FNF28_00471	KAA0171835.1	Acyl-lipid 8-3-desaturase (PPDES5) (best SwissProt match)~Fatty acid desaturase (best EggNOG match)
FNF28_00543	KAA0171610.1	Elongation of very long chain fatty acids protein 4 (ELOVL FA elongase 4) (best SwissProt match)~elongation of very long chain fatty acids protein (best EggNOG match)
FNF28_00656	KAA0171444.1	EEF1A lysine methyltransferase 4 (best SwissProt match)	DGTS	PF13649
FNF28_00669	KAA0171457.1	CDP-diacylglycerol--serine O-phosphatidyltransferase (best SwissProt match)	PE, PMME	PF01066
FNF28_00687	KAA0171475.1	Uncharacterized oxidoreductase MXAN_5909 (best SwissProt match)~Dehydrogenase (best EggNOG match)	Sulfonolipids	PF00106,UniRef50_A0A383U0M1
FNF28_00699	KAA0171487.1	Delta5 fatty acid desaturase A (Delta-5 fatty acid desaturase A) (best SwissProt match)~Fatty acid desaturase (best EggNOG match)
FNF28_00708	KAA0171498.1	Protein-lysine N-methyltransferase (aKMT) (best SwissProt match)~Mycolic acid cyclopropane synthetase (best EggNOG match)	FuFA, DGTS	PF02353,PF13649
FNF28_00836	KAA0171345.1	mRNA cap guanine-N7 methyltransferase 1 (best SwissProt match)~mRNA cap guanineN7 methyltransferase (RNMT) (best EggNOG match)	DGTS	PF13649
FNF28_00908	KAA0171141.1	Short chain dehydrogenase reductase family 42E%2C member 1 (ERG26) (best EggNOG match)	Sulfonolipids	PF00106
FNF28_00917	KAA0171150.1	Methyltransferase like (FG07428.1) (best EggNOG match)	DGTS	PF13649
FNF28_00933	KAA0171167.1	Potassium voltage-gated channel subfamily B member 2 (best SwissProt match)~DUF1295 domain protein (best EggNOG match)	FuFA	PF06966
FNF28_01016	KAA0171011.1	Dihydroanticapsin 7-dehydrogenase (best SwissProt match)~-reductase (FG07501.1) (best EggNOG match)	Sulfonolipids	PF00106,UniRef50_A0A383U0M1
FNF28_01086	KAA0171081.1	Protein arginine N-methyltransferase 5 (SKB1 homolog) (best SwissProt match)~Protein arginine n-methyltransferase (PRMT5) (best EggNOG match)	DGTS	PF13649
FNF28_01094	KAA0171089.1	Cholesterol 24-hydroxylase (CH24H) (best SwissProt match)~Cytochrome p450 (best EggNOG match)
FNF28_01106	KAA0170833.1	Short chain dehydrogenase (best EggNOG match)	Sulfonolipids	PF00106,UniRef50_A0A383U0M1
FNF28_01108	KAA0170835.1	Methyltransferase-like protein 9 (DREV) (best SwissProt match)~methyltransferase like 9 (METTL9) (best EggNOG match)	DGTS	PF13649
FNF28_01116	KAA0170843.1	Methyltransferase-like protein 13 (best SwissProt match)~methyltransferase like 13 (METTL13) (best EggNOG match)	DGTS	PF13649
FNF28_01131	KAA0170858.1	Chlorophyllide b reductase NOL (AtNOL) (best SwissProt match)~KR domain (NYC1) (best EggNOG match)	Sulfonolipids	PF00106,UniRef50_A0A383U0M1
FNF28_01230	KAA0170685.1	Imidazoleglycerol-phosphate dehydratase (IGPD) (best SwissProt match)~Histidinol-phosphate aminotransferase (best EggNOG match)	Sulfonolipids	PF00155
FNF28_01371	KAA0170609.1	Probable sphingolipid transporter spinster homolog 1 (best SwissProt match)~Spinster homolog (SPNS3) (best EggNOG match)
FNF28_01382	KAA0170620.1	Uncharacterized protein C9.08c (best SwissProt match)~DUF1295 domain protein (best EggNOG match)	FuFA	PF06966
FNF28_01424	KAA0170430.1	Sterol-4-alpha-carboxylate 3-dehydrogenase (best SwissProt match)~Short chain dehydrogenase reductase family 42E%2C member 1 (NSDHL) (best EggNOG match)	Sulfonolipids	PF00106
FNF28_01466	KAA0170472.1	Spermidine synthase (SPDSY) (best SwissProt match)~spermidine synthase (SRM) (best EggNOG match)	DGTS	PF13649
FNF28_01505	KAA0170277.1	Sterol O-acyltransferase 2 (best SwissProt match)~o-acyltransferase (FGSG_02016) (best EggNOG match)
FNF28_01536	KAA0170308.1	1-aminocyclopropane-1-carboxylate synthase 11 (ACC synthase 11) (best SwissProt match)~1-aminocyclopropane-1-carboxylate synthase (ACS5) (best EggNOG match)	Sulfonolipids	PF00155
FNF28_01583	KAA0170162.1	Pyridine nucleotide-disulfide oxidoreductase domain-containing protein 2 (best SwissProt match)~pyridine nucleotide-disulphide oxidoreductase domain 2 (PYROXD2) (best EggNOG match)	FuFA	PF01593
FNF28_01663	KAA0170054.1	Sphingolipid C9-methyltransferase (C-9-MT) (best SwissProt match)~cyclopropane-fatty-acyl-phospholipid synthase (best EggNOG match)	FuFA, DGTS	PF02353,PF13649,UniRef50_A0A1V0RIH1
FNF28_01756	KAA0169966.1	Kynurenine--oxoglutarate transaminase (best SwissProt match)~aminotransferase (CCBL2) (best EggNOG match)	Sulfonolipids	PF00155
FNF28_01955	KAA0169677.1	Fatty-acid amide hydrolase 2 (best SwissProt match)~amide hydrolase (best EggNOG match)
FNF28_01957	KAA0169679.1	Probable dimethyladenosine transferase (best SwissProt match)~dimethyladenosine transferase (DIMT1) (best EggNOG match)	DGTS	PF13649
FNF28_01967	KAA0169689.1	methylphosphate capping enzyme (MEPCE) (best EggNOG match)	DGTS	PF13649
FNF28_01986	KAA0169541.1	Putative D-cysteine desulfhydrase 1 (D-CDes1) (best SwissProt match)~1-aminocyclopropane-1-carboxylate deaminase (FG02678.1) (best EggNOG match)	Sulfonolipids	PF00291
FNF28_02002	KAA0169558.1	Delta12 fatty acid desaturase (best SwissProt match)~Fatty acid desaturase (FAD2) (best EggNOG match)
FNF28_02036	KAA0169592.1	NA	DGTS	PF13649,UniRef50_A0A238JF33
FNF28_02157	KAA0169376.1	Putative L-cysteine desulfhydrase 1 (L-CDes1) (best SwissProt match)~Cysteine desulfurase (best EggNOG match)	Sulfonolipids	PF00155
FNF28_02251	KAA0169297.1	Putative Delta7-sterol-C56-desaturase 2 (best SwissProt match)~C-5 sterol desaturase (best EggNOG match)
FNF28_02284	KAA0169158.1	Methyltransferase-like protein 5 (best SwissProt match)~methyltransferase like 5 (METTL5) (best EggNOG match)	DGTS	PF13649
FNF28_02310	KAA0169185.1	Uncharacterized oxidoreductase C30D10.05c (best SwissProt match)~reductase (CBR4) (best EggNOG match)	Sulfonolipids	PF00106,UniRef50_A0A383U0M1
FNF28_02348	KAA0168801.1	Probable histone-arginine methyltransferase 1.4 (AtPRMT14) (best SwissProt match)~Coactivator-associated arginine methyltransferase 1 (CARM1) (best EggNOG match)	DGTS	PF13649
FNF28_02422	KAA0168683.1	2 (4-enoyl-CoA reductase NADPH) (best SwissProt match)~2%2C4-dienoyl CoA reductase 1%2C mitochondrial (DECR1) (best EggNOG match)	Sulfonolipids	PF00106,UniRef50_A0A383U0M1
FNF28_02442	KAA0168703.1	Aminotransferase (AADAT) (best EggNOG match)	Sulfonolipids	PF00155
FNF28_02442	KAA0168704.1	encoded by transcript variant CrRC_02442.2%3B alternatively spliced~Kynurenine/alpha-aminoadipate aminotransferase (KAT/AadAT) (best SwissProt match)~Aminotransferase (AADAT) (best EggNOG match)	Sulfonolipids	PF00155
FNF28_02585	KAA0168166.1	Uncharacterized oxidoreductase YvrD (best SwissProt match)~reductase (best EggNOG match)	Sulfonolipids	PF00106,UniRef50_A0A383U0M1
FNF28_02591	KAA0168172.1	Sphingolipid delta4-desaturase DES1 (best SwissProt match)~sphingolipid (IFC) (best EggNOG match)
FNF28_02621	KAA0168203.1	Methyltransferase OMS1 (best SwissProt match)~Methyltransferase (FG08470.1) (best EggNOG match)	DGTS	PF13649,UniRef50_A0A238JF33
FNF28_02655	KAA0167909.1	Ubiquinone/menaquinone biosynthesis C-methyltransferase UbiE (best SwissProt match)~Methyltransferase (COQ5) (best EggNOG match)	DGTS	PF13649
FNF28_02665	KAA0167919.1	Protein arginine N-methyltransferase 1 (best SwissProt match)~Protein arginine n-methyltransferase (best EggNOG match)	FuFA, DGTS	PF02353,PF13649
FNF28_02667	KAA0167921.1	Tyrosine aminotransferase (TAT) (best SwissProt match)~tyrosine aminotransferase (TAT) (best EggNOG match)	Sulfonolipids	PF00155
FNF28_02692	KAA0167946.1	Aromatic-amino-acid aminotransferase 1 (ARAT-I) (best SwissProt match)~Dihydrodipicolinate reductase%2C C-terminus (PGUG_01648) (best EggNOG match)	Sulfonolipids	PF00155
FNF28_02714	KAA0167646.1	Putative elongation of fatty acids protein DDB_G0272012 (best SwissProt match)~elongation of very long chain fatty acids protein (best EggNOG match)
FNF28_02762	KAA0167548.1	MD-2-related lipid-recognition protein ROSY1 (best SwissProt match)
FNF28_02765	KAA0167551.1	Very-long-chain 3-oxoacyl-CoA reductase (17-beta-HSD 12) (best SwissProt match)	Sulfonolipids	PF00106,UniRef50_A0A383U0M1
FNF28_02769	KAA0167555.1	Inherit from NOG: methyltransferase%2C type 11 (best EggNOG match)	DGTS	PF13649
FNF28_02786	KAA0167572.1	Fatty acid desaturase (best EggNOG match)
FNF28_02813	KAA0167599.1	NA	DGTS	PF13649
FNF28_02837	KAA0167305.1	Protein FATTY ACID EXPORT 7 (At-FAX7) (best SwissProt match)
FNF28_02874	KAA0167225.1	elongation of very long chain fatty acids protein (best EggNOG match)
FNF28_02891	KAA0167241.1	Phospholipid-transporting ATPase 10 (AtALA10) (best SwissProt match)~phospholipidtransporting ATPase (ATP8A1) (best EggNOG match)
FNF28_02895	KAA0167245.1	Probable phospholipid-transporting ATPase 12 (AtALA12) (best SwissProt match)~phospholipidtransporting ATPase (ATP8A1) (best EggNOG match)
FNF28_03014	KAA0166943.1	Kynurenine--oxoglutarate transaminase 3 (KATIII) (best SwissProt match)~aminotransferase (CCBL2) (best EggNOG match)	Sulfonolipids	PF00155
FNF28_03023	KAA0166952.1	Probable phospholipid-transporting ATPase IA (best SwissProt match)~phospholipidtransporting ATPase (ATP8A1) (best EggNOG match)
FNF28_03034	KAA0166660.1	Fatty acid synthase subunit beta (best SwissProt match)~fatty acid synthase (FAS2) (best EggNOG match)
FNF28_03065	KAA0166691.1	Plasma membrane proteolipid 3 (best SwissProt match)
FNF28_03111	KAA0166470.1	Ceramide very long chain fatty acid hydroxylase SCS7 (Ceramide VLCFA hydroxylase SCS7) (best SwissProt match)~fatty acid (SCS7) (best EggNOG match)
FNF28_03148	KAA0166379.1	Peroxisomal multifunctional enzyme A (MFE-A) (best SwissProt match)~lipid transfer protein (best EggNOG match)
FNF28_03149	KAA0166380.1	Tuberculostearic acid methyltransferase UfaA1 (TSA methyltransferase) (best SwissProt match)~cyclopropane-fatty-acyl-phospholipid synthase (CFS1) (best EggNOG match)	FuFA, DGTS	PF01593,PF02353,PF13649,UniRef50_A0A1V0RIH1,UniRef50_Q5LTD2
FNF28_03151	KAA0166382.1	Protein of unknown function DUF1365 (OSI_24932) (best EggNOG match)	FuFA	PF07103,UniRef50_A0A1W2C0P8
FNF28_03159	KAA0166390.1	NA	DGTS	PF00010
FNF28_03211	KAA0166163.1	Epidermal retinol dehydrogenase 2 (EPHD-2) (best SwissProt match)~Dehydrogenase (best EggNOG match)	Sulfonolipids	PF00106,UniRef50_A0A383U0M1
FNF28_03247	KAA0166079.1	Protein arginine n-methyltransferase (FG10718.1) (best EggNOG match)	DGTS	PF13649
FNF28_03310	KAA0165928.1	Peroxisomal multifunctional enzyme A (MFE-A) (best SwissProt match)~peroxisomal multifunctional enzyme (best EggNOG match)	Sulfonolipids	PF00106
FNF28_03342	KAA0165836.1	D-beta-hydroxybutyrate dehydrogenase (BDH) (best SwissProt match)~reductase (best EggNOG match)	Sulfonolipids	PF00106,UniRef50_A0A383U0M1
FNF28_03405	KAA0165655.1	Levodione reductase (best SwissProt match)~Dehydrogenase reductase SDR family member (DHRS11) (best EggNOG match)	Sulfonolipids	PF00106,UniRef50_A0A383U0M1
FNF28_03440	KAA0165588.1	Probable phospholipid-transporting ATPase 4 (AtALA4) (best SwissProt match)~phospholipidtransporting ATPase (ATP8A1) (best EggNOG match)
FNF28_03460	KAA0165404.1	NPC intracellular cholesterol transporter 1 homolog 1 (best SwissProt match)
FNF28_03485	KAA0165429.1	Cysteine synthase 1 (CS 1) (best SwissProt match)~cysteine synthase (FG00903.1) (best EggNOG match)	Sulfonolipids	PF00291,UniRef50_A0A2D9B818
FNF28_03569	KAA0165170.1	Lysophospholipid acyltransferase LPEAT2 (AtLPEAT2) (best SwissProt match)~Lysophosphatidylcholine acyltransferase (best EggNOG match)
FNF28_03575	KAA0165176.1	aminotransferase (best EggNOG match)	Sulfonolipids	PF00155
FNF28_03584	KAA0165185.1	ER lipid raft associated (best EggNOG match)
FNF28_03615	KAA0164992.1	Rhamnolipids biosynthesis 3-oxoacyl-acyl-carrier-protein reductase (best SwissProt match)~-reductase (best EggNOG match)	Sulfonolipids	PF00106,UniRef50_A0A383U0M1
FNF28_03679	KAA0164792.1	Methyltransferase-like protein 17 (best SwissProt match)~37S ribosomal protein RSM22 (METTL17) (best EggNOG match)	DGTS	PF13649
FNF28_03683	KAA0164796.1	3-hydroxyacyl-CoA dehydrogenase type-2 (17-beta-HSD 10) (best SwissProt match)~Dehydrogenase (HSD17B10) (best EggNOG match)	Sulfonolipids	PF00106,UniRef50_A0A383U0M1
FNF28_03704	KAA0164643.1	NADH dehydrogenase ubiquinone complex I%2C assembly factor 5 (ATP6V0D1) (best EggNOG match)	DGTS	PF13649
FNF28_03755	KAA0164596.1	Apoptosis-inducing factor 1 (best SwissProt match)~apoptosis-inducing factor%2C mitochondrion-associated%2C 3 (FG02433.1) (best EggNOG match)	FuFA	PF01593
FNF28_03792	KAA0164550.1	NA	PE, PMME	PF04191
FNF28_03844	KAA0164503.1	Dehydrogenase/reductase SDR family member 12 (ogenase/reductase SDR family member 12) (best SwissProt match)~Dehydrogenase reductase SDR family (OSI_23543) (best EggNOG match)	Sulfonolipids	PF00106
FNF28_03846	KAA0164505.1	Lipid-A-disaccharide synthase (best SwissProt match)~NA (best EggNOG match)
FNF28_03874	KAA0164334.1	NPC intracellular cholesterol transporter 1 (best SwissProt match)~Niemann-Pick disease type C1 (best EggNOG match)
FNF28_03961	KAA0164148.1	Neurogenic differentiation factor 2 (NeuroD2) (best SwissProt match)	DGTS	PF00010
FNF28_03984	KAA0164071.1	Polyphosphoinositide phosphatase (best SwissProt match)~FIG4 homolog%2C SAC1 lipid phosphatase domain containing S. cerevisiae (SYNJ) (best EggNOG match)
FNF28_04000	KAA0164087.1	Elongation of very long chain fatty acids protein 6 (ELOVL FA elongase 6) (best SwissProt match)~fatty acid elongase (best EggNOG match)
FNF28_04047	KAA0163941.1	Retinol dehydrogenase 12 (best SwissProt match)~retinol dehydrogenase (best EggNOG match)	Sulfonolipids	PF00106,UniRef50_A0A383U0M1
FNF28_04048	KAA0163942.1	Retinol dehydrogenase 12 (best SwissProt match)~retinol dehydrogenase (best EggNOG match)	Sulfonolipids	PF00106,UniRef50_A0A383U0M1
FNF28_04067	KAA0163873.1	methyltransferase like 13 (FG11344.1) (best EggNOG match)	DGTS	PF13649
FNF28_04118	KAA0163728.1	Fatty acid synthase beta subunit aflB (best SwissProt match)
FNF28_04138	KAA0163661.1	Alanine aminotransferase 2 (AtAlaAT2) (best SwissProt match)~alanine aminotransferase (PGUG_02164) (best EggNOG match)	Sulfonolipids	PF00155
FNF28_04169	KAA0163692.1	7-dehydrocholesterol reductase (7-DHC reductase) (best SwissProt match)~-reductase (best EggNOG match)
FNF28_04175	KAA0163518.1	Probable cardiolipin synthase CMP-forming (CLS) (best SwissProt match)~cardiolipin synthase (best EggNOG match)	PE, PMME	PF01066
FNF28_04246	KAA0163326.1	Fatty acid-binding protein homolog 5 (best SwissProt match)
FNF28_04281	KAA0163360.1	Probable low-specificity L-threonine aldolase 2 (best SwissProt match)~Aldolase (best EggNOG match)	Sulfonolipids	PF00155
FNF28_04386	KAA0163236.1	Aspartate aminotransferase (best SwissProt match)~Aspartate aminotransferase (GOT2) (best EggNOG match)	Sulfonolipids	PF00155
FNF28_04482	KAA0162926.1	NA	DGTS	PF13649
FNF28_04524	KAA0162767.1	Fatty acid hydroxylase domain-containing protein 2 (best SwissProt match)
FNF28_04540	KAA0162783.1	3-oxoacyl-acyl-carrier-protein reductase FabG (best SwissProt match)~reductase (CBR4) (best EggNOG match)	Sulfonolipids	PF00106
FNF28_04581	KAA0162700.1	3-ketodihydrosphingosine reductase (KDS reductase) (best SwissProt match)~3-keto-dihydrosphingosine reductase (KDSR) (best EggNOG match)	Sulfonolipids	PF00106,UniRef50_A0A383U0M1
FNF28_04620	KAA0162677.1	NA	DGTS	PF13649
FNF28_04636	KAA0162542.1	Long chain base biosynthesis protein 2a (AtLCB2a) (best SwissProt match)~Serine palmitoyl-transferase (best EggNOG match)	Sulfonolipids	PF00155,UniRef90_A0A7Z8YEE0,UniRef90_D4IKV7
FNF28_04697	KAA0162523.1	Probable CDP-diacylglycerol--inositol 3-phosphatidyltransferase 2 (AtPIS2) (best SwissProt match)~cdp-diacylglycerol--inositol 3-phosphatidyltransferase (PIS1) (best EggNOG match)	PE, PMME	PF01066
FNF28_04721	KAA0162384.1	Cystathionine gamma-lyase (best SwissProt match)~Cystathionine (CTH) (best EggNOG match)	Sulfonolipids	PF00155
FNF28_04729	KAA0162392.1	Peroxisomal 2 (best SwissProt match)~2%2C4-dienoyl CoA reductase 2%2C peroxisomal (DECR2) (best EggNOG match)	Sulfonolipids	PF00106,UniRef50_A0A383U0M1
FNF28_04828	KAA0162082.1	tRNA uracil-5--methyltransferase homolog A (best SwissProt match)~tRNA methyltransferase 2 homolog (TRMT2A) (best EggNOG match)	DGTS	PF13649
FNF28_04834	KAA0162088.1	Delta24-sterol reductase (best SwissProt match)~24-dehydrocholesterol reductase (DWF1) (best EggNOG match)
FNF28_04919	KAA0161854.1	Ergosterol biosynthetic protein 28 (best SwissProt match)
FNF28_04933	KAA0161746.1	Myotubularin-related protein 2 (best SwissProt match)~Myotubularin related protein (best EggNOG match)	DGTS	PF13649
FNF28_05002	KAA0161545.1	3-oxo-5-alpha-steroid 4-dehydrogenase 1 (S5AR 1) (best SwissProt match)	FuFA	PF06966
FNF28_05010	KAA0161553.1	Acyl carrier protein 2 (ACP) (best SwissProt match)~Carrier of the growing fatty acid chain in fatty acid biosynthesis By similarity (OSI_19745) (best EggNOG match)
FNF28_05021	KAA0161565.1	methyltransferase (best EggNOG match)	DGTS	PF13649
FNF28_05024	KAA0161568.1	Delta14-sterol reductase (best SwissProt match)~-reductase (LBR) (best EggNOG match)	FuFA	PF06966
FNF28_05026	KAA0161570.1	Cystathionine beta-synthase (best SwissProt match)~cysteine synthase (CBS) (best EggNOG match)	Sulfonolipids	PF00291,UniRef50_A0A2D9B818
FNF28_05027	KAA0161571.1	S-coclaurine N-methyltransferase (TfCNMT) (best SwissProt match)~Coclaurine N-methyltransferase (best EggNOG match)	FuFA	PF02353
FNF28_05040	KAA0161448.1	L-threonine ammonia-lyase (best SwissProt match)~Pyridoxal-phosphate dependent enzyme (best EggNOG match)	Sulfonolipids	PF00291
FNF28_05204	KAA0161056.1	Cystathionine beta-lyase (CBL) (best SwissProt match)~Cystathionine (CBL) (best EggNOG match)	Sulfonolipids	PF00155
FNF28_05297	KAA0160875.1	protoporphyrinogen oxidase (PPOX) (best EggNOG match)	FuFA	PF01593,UniRef50_Q5LTD2
FNF28_05298	KAA0160876.1	Probable sphingolipid transporter spinster homolog 2 (best SwissProt match)~Spinster homolog (SPNS3) (best EggNOG match)
FNF28_05313	KAA0160789.1	Sterol O-acyltransferase 1 (ACAT-1) (best SwissProt match)
FNF28_05318	KAA0160794.1	Delta8-fatty-acid desaturase (best SwissProt match)~Fatty acid desaturase (PGUG_05599) (best EggNOG match)
FNF28_05401	KAA0160603.1	Tocopherol O-methyltransferase (AtVTE4) (best SwissProt match)	DGTS	PF13649
FNF28_05510	KAA0160314.1	2-amino-3-ketobutyrate coenzyme A ligase (AKB ligase) (best SwissProt match)~Glycine C-acetyltransferase (GCAT) (best EggNOG match)	Sulfonolipids	PF00155,UniRef90_A0A7Z8YEE0,UniRef90_D4IKV7
FNF28_05519	KAA0160201.1	Serine palmitoyltransferase 1 (LCB 1) (best SwissProt match)~Serine palmitoyl-transferase (SPTLC1) (best EggNOG match)	Sulfonolipids	PF00155,UniRef90_A0A7Z8YEE0,UniRef90_D4IKV7
FNF28_05574	KAA0160035.1	UDP-glucose 4-epimerase (UDP-GlcNAc 4-epimerase) (best SwissProt match)~udp-glucose 4-epimerase (GALE) (best EggNOG match)	Sulfonolipids	PF00106
FNF28_05604	KAA0159913.1	Sepiapterin reductase (SPR) (best SwissProt match)~sepiapterin reductase 7%2C8-dihydrobiopterin NADP oxidoreductase (SPR) (best EggNOG match)	Sulfonolipids	PF00106
FNF28_05672	KAA0159818.1	Dimethyladenosine transferase (best SwissProt match)~dimethyladenosine transferase (DIM1) (best EggNOG match)	DGTS	PF13649
FNF28_05690	KAA0159780.1	Oxysterol-binding protein-related protein 8 (ORP-8) (best SwissProt match)~Oxysterol-binding protein (OSBPL8) (best EggNOG match)
FNF28_05746	KAA0159739.1	NA	FuFA	PF01593
FNF28_05747	KAA0159740.1	Tryptophan 2-monooxygenase (best SwissProt match)	FuFA	PF01593,UniRef50_Q5LTD2
FNF28_05770	KAA0159710.1	Retinol dehydrogenase 12 (l dehydrogenase 12) (best SwissProt match)~Dehydrogenase (best EggNOG match)	Sulfonolipids	PF00106,UniRef50_A0A383U0M1
FNF28_05785	KAA0159680.1	Probable 18S rRNA guanine-N7-methyltransferase (best SwissProt match)~williams Beuren syndrome chromosome region (WBSCR22) (best EggNOG match)	DGTS	PF13649
FNF28_05853	KAA0159496.1	Sterol 14-demethylase (AtCYP51) (best SwissProt match)~Cytochrome p450 (CYP51A1) (best EggNOG match)
FNF28_05857	KAA0159500.1	Very-long-chain 3-oxoacyl-CoA reductase-like protein At1g24470 (AtKCR2) (best SwissProt match)~Oxidoreductase short chain dehydrogenase reductase family (GLOSSY8) (best EggNOG match)	Sulfonolipids	PF00106,UniRef50_A0A383U0M1
FNF28_05927	KAA0159252.1	Fatty acid synthase alpha subunit aflA (best SwissProt match)
FNF28_05939	KAA0159264.1	Long-chain-fatty-acid--CoA ligase 4 (LACS 4) (best SwissProt match)~synthetase (best EggNOG match)
FNF28_06017	KAA0159043.1	Peroxisomal multifunctional enzyme type 2 (MFE-2) (best SwissProt match)~peroxisomal multifunctional enzyme (best EggNOG match)	Sulfonolipids	PF00106
FNF28_06068	KAA0158823.1	Peroxisomal trans-2-enoyl-CoA reductase (TERP) (best SwissProt match)~Peroxisomal trans-2-enoyl-CoA reductase (PECR) (best EggNOG match)	Sulfonolipids	PF00106
FNF28_06085	KAA0158840.1	Fatty acid amide hydrolase 1 (best SwissProt match)~amide hydrolase (FAAH) (best EggNOG match)
FNF28_06124	KAA0158689.1	2-dehydro-3-deoxy-L-rhamnonate dehydrogenase NAD+ (KDRDH) (best SwissProt match)~reductase (best EggNOG match)	Sulfonolipids	PF00106,UniRef50_A0A383U0M1
FNF28_06309	KAA0158301.1	Choline/ethanolaminephosphotransferase 1 (AtAAPT1) (best SwissProt match)~phosphotransferase 1 (AAPT1) (best EggNOG match)	PE, PMME	PF01066,UniRef50_P22140,UniRef50_Q9Y6K0
FNF28_06342	KAA0158223.1	C-4 methylsterol oxidase (best EggNOG match)
FNF28_06416	KAA0157993.1	Enoyl-acyl-carrier-protein reductase NADH FabI (ENR) (best SwissProt match)~NA (best EggNOG match)	Sulfonolipids	PF00106
FNF28_06424	KAA0158001.1	Retinol dehydrogenase 13 (l dehydrogenase 13) (best SwissProt match)~Dehydrogenase (best EggNOG match)	Sulfonolipids	PF00106,UniRef50_A0A383U0M1
FNF28_06428	KAA0158005.1	3-keto-steroid reductase (17-beta-HSD 7) (best SwissProt match)~Dehydrogenase (RDH12) (best EggNOG match)	Sulfonolipids	PF00106
FNF28_06444	KAA0157937.1	Apoptosis-inducing factor homolog (best EggNOG match)	FuFA	UniRef50_Q5LTD2
FNF28_06506	KAA0157797.1	24-dehydrocholesterol reductase (DHCR24) (best EggNOG match)
FNF28_06614	KAA0156556.1	5-aminolevulinate synthase (best SwissProt match)~synthase (ALAS1) (best EggNOG match)	Sulfonolipids	PF00155,UniRef90_A0A7Z8YEE0,UniRef90_D4IKV7
FNF28_06615	KAA0156557.1	o-methyltransferase (METTL11B) (best EggNOG match)	DGTS	PF13649
FNF28_06632	KAA0156513.1	Long-chain-fatty-acid--CoA ligase 4 (LACS 4) (best SwissProt match)~synthetase (best EggNOG match)
FNF28_06687	KAA0155827.1	Tyrosine decarboxylase 1 (best SwissProt match)~decarboxylase (DDC) (best EggNOG match)	Sulfonolipids	PF00155
FNF28_06781	KAA0155038.1	DUF1295 domain protein (best EggNOG match)	FuFA	PF06966
FNF28_06783	KAA0155040.1	Putative phospholipid-transporting ATPase C821.13c (best SwissProt match)
FNF28_06855	KAA0154170.1	Neurofilament heavy polypeptide (NF-H) (best SwissProt match)	DGTS	PF13649
FNF28_06876	KAA0153987.1	Dihydropteridine reductase (best SwissProt match)~dihydropteridine reductase (QDPR) (best EggNOG match)	Sulfonolipids	PF00106
FNF28_06930	KAA0153537.1	Fatty acid hydroxylase domain-containing protein 2 (best SwissProt match)~C-4 methylsterol oxidase (MSMO1) (best EggNOG match)
FNF28_06948	KAA0153464.1	Delta8-fatty-acid desaturase (best SwissProt match)~Fatty acid desaturase (best EggNOG match)
FNF28_06994	KAA0152887.1	Cysteine synthase 1 (CS 1) (best SwissProt match)~cysteine synthase (FG07287.1) (best EggNOG match)	Sulfonolipids	PF00291,UniRef50_A0A2D9B818
FNF28_07120	KAA0151500.1	Erlin-2-B (SPFH domain-containing protein 2-B) (best SwissProt match)~ER lipid raft associated (ERLIN2) (best EggNOG match)
FNF28_07191	KAA0150947.1	O-methyltransferase MdmC (best SwissProt match)~o-methyltransferase (COMTD1) (best EggNOG match)	DGTS	PF13649
FNF28_07275	KAA0150274.1	Uncharacterized methyltransferase Mb3374 Mycobacterium tuberculosis variant bovis AF2122/97 (best SwissProt match)~methyltransferase (best EggNOG match)	DGTS	PF13649
FNF28_07360	KAA0149378.1	Hydroxysteroid 11-beta-dehydrogenase 1-like protein (11-DH3) (best SwissProt match)~Dehydrogenase reductase SDR family member (best EggNOG match)	Sulfonolipids	PF00106,UniRef50_A0A383U0M1
FNF28_07376	KAA0149273.1	Uncharacterized methyltransferase BC_4369 (best SwissProt match)	DGTS	PF13649,UniRef50_A0A238JF33
FNF28_07387	KAA0149059.1	Alkylglycerol monooxygenase (best SwissProt match)~C-5 sterol desaturase (AGMO) (best EggNOG match)
FNF28_07388	KAA0149060.1	C-5 sterol desaturase (best SwissProt match)~C-5 sterol desaturase (AGMO) (best EggNOG match)
FNF28_07464	KAA0148314.1	Probable thiol methyltransferase 2 (AtHOL3) (best SwissProt match)~Thiol methyltransferase (best EggNOG match)	DGTS	PF13649
FNF28_07465	KAA0148283.1	Cysteine synthase (CSase) (best SwissProt match)~cysteine synthase (best EggNOG match)	Sulfonolipids	PF00291,UniRef50_A0A2D9B818
FNF28_07503	KAA0147976.1	Dehydrogenase (best EggNOG match)	Sulfonolipids	PF00106
FNF28_07589	KAA0147213.1	Cholesterol 25-hydroxylase-like protein 1 (best SwissProt match)~C-4 methylsterol oxidase (best EggNOG match)
FNF28_07625	KAA0146863.1	Kynurenine/alpha-aminoadipate aminotransferase (KAT/AadAT) (best SwissProt match)~Aminotransferase (AADAT) (best EggNOG match)	Sulfonolipids	PF00155
FNF28_07704	KAA0146217.1	Flavin-containing monooxygenase FMO GS-OX5 (best SwissProt match)~monooxygenase (OSI_01942) (best EggNOG match)	FuFA	PF01593
FNF28_07757	KAA0145961.1	C-5 sterol desaturase (best EggNOG match)
FNF28_07766	KAA0145937.1	Acyl-lipid 9-3-desaturase (CpDES6) (best SwissProt match)~Fatty acid desaturase (best EggNOG match)
FNF28_07795	KAA0145785.1	CDP-diacylglycerol--inositol 3-phosphatidyltransferase (PI synthase) (best SwissProt match)~cdp-diacylglycerol--inositol 3-phosphatidyltransferase (PIS1) (best EggNOG match)	PE, PMME	PF01066
FNF28_07802	KAA0145772.1	Demethylmenaquinone methyltransferase (best SwissProt match)~Conserved hypothetical protein (best EggNOG match)	DGTS	PF11899,PF13649,UniRef50_A0A165VFW6,UniRef50_A0A238JF33,UniRef50_A0A699Z892,UniRef50_A0A9P7X1M9
FNF28_07807	KAA0145760.1	Phospholipid-transporting ATPase IB (best SwissProt match)~phospholipidtransporting ATPase (ATP8A1) (best EggNOG match)

### Sheet: TableS4
Table S4: Dry weight of biological samples used for normalization
Sample Type	Replicate	Weight (mg)
Uninfected	1	6.7
Uninfected	2	6.2
Uninfected	2 (second injection)	6.2
+CroV	1	17.5
+CroV	3	18.7
+CroV	4	17.4
+CroV +Mavirus	1	12.9
+CroV +Mavirus	2	15.6
+CroV +Mavirus	3	16.4
+CroV +Mavirus	4	16.7
Bacterial background	1	12.6
Bacterial background	2	12.9
Bacterial background	1 (second injection)	12.6

### Sheet: TableS5
Table S5: Parameters used for molecular networking analysis using GNPS2
Name	Value
clustering_tool	mscluster
fragment_tolerance	0.02
library_analog_search	0
library_min_cosine	0.7
library_min_matched_peaks	6
library_topk	1
massql_filter	None
metadata_per_file_grouping	No
min_cluster_size	2
min_peak_intensity	0
networking_max_shift	1999
networking_min_cosine	0.7
networking_min_matched_peaks	6
pm_tolerance	0.02
precursor_filter	1
redu_metadata_integration	No
similarity	gnps
topology_maxcomponent	100
topology_topk	10
usi
window_filter	1
workflow_version	SERVER:2025.12.10;WORKFLOW:2026.03.24
workflowname	classical_networking_workflow
